# C9orf72-linked arginine-rich dipeptide repeats aggravate pathological phase separation of G3BP1

**DOI:** 10.1101/2023.03.31.535023

**Authors:** Margot Van Nerom, Junaid Ahmed, Tamas Lazar, Joris Van Lindt, Rita Pancsa, Dominique Maes, Peter Tompa

## Abstract

Ras GTPase-activating protein-binding protein 1 (G3BP1) is the key protein driving the formation of cytoplasmic stress granules (SGs) by liquid-liquid phase separation (LLPS). It is a switch-like protein held in a closed and inactive state by intramolecular electrostatic interactions competitively opened by RNA, activating the protein and initiating its LLPS. Here we show that C9orf72-derived arginine-rich dipeptide repeats PR30 and GR30 (R-DPRs) present in amyotrophic lateral sclerosis (ALS) and frontotemporal dementia (FTD), also bind to G3BP1, switching it to an LLPS-competent open state much more effectively than RNA. Whereas RNA binds G3BP1 with micromolar affinity, and cannot initiate LLPS without crowding agents, R-DPRs exhibit a thousand-fold stronger binding to G3BP1, eliciting rapid LLPS even without crowding. The pathogenic effect of R-DPRs is also underscored by the slow transition of R-DPR-G3BP1 liquid droplets to aggregated, ThS-positive states that can recruit the ALS-linked protein hnRNPA2. Deletion constructs and molecular simulations show that R-DPR binding and LLPS are mediated via binding through the negatively charged intrinsically disordered region 1 (IDR1) of the protein, allosterically regulated by the positively charged IDR3. Bioinformatic analyses point to the strong mechanistic parallels of these effects with the interaction of R-DPRs with nuclear nucleophosmin (NPM1) and also suggest that R-DPRs also interact with many other similar nucleolar and stress-granule proteins, extending the underlying mechanism of R-DPR toxicity in cells.
