## Supplementary material for "C9orf72-linked arginine-rich dipeptide repeats aggravate pathological phase separation of G3BP1": Table_S4_Datasets_used

### Sheet: Table S4
Supplementary Table S4: Datasets used for DPR, NPM1 and G3BP1 interactome analysis.
Columns A, B, C, D: From Lee et al. 2016 (PMID:27768896) GR50 and PR50 interactors with a SAINT score > 0.9 (high-confidence interactors) were obtained from Supplementary Table S1. The gene names were converted to UniProt ACs using UniProt's ID mapping service, carefully taking only the entries where the provided gene name matched the primary gene name of the entry.
Columns E, F, G, H: From Lee et al. 2016 (PMID:27768896) human orthologs of the D. meanogaster GR50 suppressors (with >48% viability; all genes with green shading) and enhancers (with <25% viability; all genes with red shading) were obtained from Figure 2. The gene names were converted to UniProt ACs using UniProt's ID mapping service.
Column I: 177 high-confidence, immunoprecipitation-based PR100 interactors were obtained from Lin et al. 2016 (PMID:27768897) Supplementary Table S2. UniProt AC-s were provided by the authors, therefore, no ID mapping was required.
Columns J, K, L: PR100, GR100 and poly-GA interactors were obtained from Liu et al. 2022 (PMID:35164882) Supplementary Table 1. UniProt AC-s were provided by the authors, therefore, no ID mapping was required.
Column M: All GR interactors were obtained by merging columns B and K.
Column N: All PR interactors were obtained by merging columns D, I and J.
Column O: All R-DPR interactors were obtained by merging columns M and N.
Columns P, Q: NPM1 interactors were obtained from the pull-down assay carried out by Mitrea et al. 2016 (PMID:26836305) Supplementary file 1. column C. The gene names were converted to UniProt ACs using UniProt's ID mapping service.
Column R: All NPM1 interactors were obtained by taking the interactors of human NPM1 in the BioGRID database that had at least one low-throughput or two high-throughput supporting evidence (the gene names were converted to UniProt ACs using UniProt's ID mapping service) and merging those with the ones obtained Mitrea et al. 2016 (column Q).
Columns S, T: G3BP1 interactors were obtained by taking the interactors of human G3BP1 in the BioGRID database that had at least one low-throughput or two high-throughput supporting evidence (the gene names were converted to UniProt ACs using UniProt's ID mapping service).
Columns U, V: The human stress granule (SG) proteome was obtained from RNAGranuleDB (PMID:36662637), by taking only the Tier 1 (higher confidence) proteins. The gene names provided by the database were converted to UniProt ACs using UniProt's ID mapping service.
Columns W, X: The human nucleolar proteome was obtained from StenStröm et al. 2020 (PMID:32744794) from supplementary dataset EV1. Only those proteins were kept that were indicated with "Enhanced" or "Supported" localization to "nucleoli fibrillar center" or "nucleoli". UniProt ACs were provided by the athors (with the exception of a few genes that are marked by "-" in the UniProt AC column), the…
Lee 2016 GR50 SAINT score>0.9; gene names	Lee 2016 GR50 SAINT score>0.9; UniProt AC	Lee 2016 PR50 SAINT score>0.9; gene names	Lee 2016 PR50 SAINT score>0.9; UniProt AC	Lee 2016 PR/GR50 Suppressors >48% viability; gene names	Lee 2016 PR/GR50 Suppressors >48% viability; UniProt AC	Lee 2016 PR/GR50 Enhancers <25% viability; gene name	Lee 2016 PR/GR50 Enhancers <25% viability; UniProt AC	Lin 2016 PR100 Co-IP (UniProt AC)	Liu 2022 PR100 interactors (UniProt AC)	Liu 2022 GR100 interactors (UniProt AC)	Liu 2022 poly-GA interactors (UniProt AC)	All GR interactors (merged from Lee 2016 and Liu 2022; UniProt AC)	All PR interactors (merged from Lee 2016, Lin 2016 and Liu 2022; UniProt AC)	All R-DPR interactors (merged all GR and PR interactors; UniProt AC)	Mitrea 2016 NPM1 interactome from pull-down; gene names	Mitrea 2016 NPM1 interactome from pull-down; UniProt AC	NPM1 interactome (merged BioGRID_1LTP/2HTP and Mitrea 2016; UniProt AC)	G3BP1 interactome BioGRID_1LTP/2HTP; gene names	G3BP1 interactome BioGRID_1LTP/2HTP; UniProt AC	Human SG proteome from RNAGranuleDB Tier1; Gene names	Human SG proteome from RNAGranuleDB Tier1; UniProt AC	Human nucleolar proteome from StenStröm et al. 2020 (only enhanced and supported nucleolar localization); gene names	Human nucleolar proteome from StenStröm et al. 2020 (only enhanced and supported nucleolar localization); UniProt AC
NCBP1	Q09161	MOV10	Q9HCE1	IPO7	O95373	KPNA4	O00629	B7ZW38	E9PRG8	E9PRG8	A2A3N6	E9PRG8	B7ZW38	B7ZW38	SURF6	O75683	Q9ULW3	USP10	Q14694	DDX3X	O00571	EXOSC8	Q96B26
LARP1	Q6PKG0	DHX9	Q08211	KPNA2	P52292	KPNB1	Q14974	O00571	O00571	O00571	O00560	O00425	E9PRG8	E9PRG8	DDX54	Q8TDD1	Q13085	CAPRIN1	Q14444	G3BP1	Q13283	SESN1	Q9Y6P5
LARP7	Q4G0J3	LARP7	Q4G0J3	NUP205	Q92621	TNPO1	Q92973	O15523	O75534	O75534	O14730	O00571	O00425	O00425	DDX21	Q9NR30	P51825	HDAC6	Q9UBN7	UBAP2L	Q14157	TAF1C	Q15572
FXR1	P51114	FXR1	P51114	NPM1	P06748	NOP2	P46087	O43148	O76021	O76021	O14745	O14654	O00566	O00566	EPB41L5	Q9HCM4	Q13155	PABPC1	P11940	ATXN2L	Q8WWM7	CNTNAP5	Q8WYK1
MEPCE	Q7L2J0	FXR2	P51116	POP1	Q99575	SNRNP200	O75643	O43390	O95478	O95478	O43175	O14744	O00571	O00571	FMR1	Q06787	P31749	SPOP	O43791	PRRC2C	Q9Y520	DDX11	Q96FC9
POP1	Q99575	AKAP9	Q99996	PTBP1	P26599	HNRNPA1	P09651	O76021	P26373	P26373	O43447	O15523	O15523	O14654	RPL15	P61313	P07355	ATXN2L	Q8WWM7	G3BP2	Q9UN86	FOXL2NB	Q6ZUU3
YBX1	P67809	LACTB	P83111	ABCF1	Q8NE71	SYNCRIP	O60506	O95400	P36578	P36578	O43768	O43143	O43143	O14744	PPAN	Q9NQ55	P27695	VCP	P55072	YBX3	P16989	MUS81	Q96NY9
YBX3	P16989	YBX1	P67809	RIOK1	Q9BRS2	HNRNPH1	P31943	P01834	P39023	P39023	O60493	O43390	O43148	O15523	MMTAG2	Q9BU76	Q9UBL3	SIRT6	Q8N6T7	CAPRIN1	Q14444	GAR1	Q9NY12
RPS17L	P08708	YBX3	P16989	NMNAT1	Q9HAN9	SRSF7	Q16629	P04908	P40429	P40429	O60784	O60506	O43159	O43143	NOP2	P46087	Q8IXJ9	TARDBP	Q13148	SYNCRIP	O60506	ATP5MPL	P56378
GTF3C2	Q8WUA4	RPS17L	P08708	RBM14	Q96PK6	HNRNPC	P07910	P05387	P46776	P46776	O95372	O60841	O43390	O43148	GLTSCR2	Q9NZM5	Q13315	UBAP2L	Q14157	FMR1	Q06787	ZNRD1	Q9P1U0
TTN	Q8WZ42	NOP2	P46087	TOP1	P11387	HNRNPAB	Q99729	P05388	P46777	P46777	O95630	O60869	O60506	O43159	MAK16	Q9BXY0	Q13535	SND1	Q7KZF4	CELF1	Q92879	ESRRA	P11474
SERBP1	Q8NC51	RPL7A	P62424	NCL	P19338	CAPRIN1	Q14444	P07305	P47914	P47914	O95644	O75179	O60841	O43390	GTPBP4	Q9BZE4	Q92560	YTHDF1	Q9BYJ9	FAM120A	Q9NZB2	CFAP97	Q9P2B7
RBM10	P98175	CDAN1	Q8IWY9	DDX17	Q92841	G3BP1	Q13283	P07910	P49207	P49207	O95817	O75534	O75534	O60506	POP7	O75817	Q99728	TP53	P04637	NUFIP2	Q7Z417	NFIC	P08651
RBM14	Q96PK6	NUFIP2	Q7Z417	TSR1	Q2NL82	IRS4	O14654	P08670	P61313	P61313	O96007	O75643	O75683	O60841	KRI1	Q8N9T8	Q9P287	USP5	P45974	FXR2	P51116	DCAF1	Q9Y4B6
SRPK1	Q96SB4	VPRBP	Q9Y4B6	SSB	P05455	LARP1	Q6PKG0	P11142	P61353	P61353	P00374	O76021	O76021	O60869	DDX10	Q13206	Q14692	FAM98A	Q8NCA5	IGF2BP1	Q9NZI8	POLR1E	Q9GZS1
RIOK1	Q9BRS2	TOP1	P11387	RPS3	P23396	NAP1L1	P55209	P11940	P62424	P62424	P00558	O76031	O95373	O75179	GNL2	Q13823	Q14137	CSK	P41240	FXR1	P51114	EEF1D	P29692
DHX9	Q08211	PPIB	P23284	DAP3	P51398	UBAP2L	Q14157	P16401	P62701	P62701	P04792	O76094	O95400	O75534	RPL7L1	Q6DKI1	P38398	OTUD4	Q01804	CSDE1	O75534	FOXA1	P55317
DDX17	Q92841	SERBP1	Q8NC51	ATXN2L	Q8WWM7	XPO1	O14980	P16989	P62750	P62750	P06733	O94952	O95478	O75643	BRIX1	Q8TDN6	P51587	SQSTM1	Q13501	USP10	Q14694	NOP56	O00567
RBMX	P38159	RBM10	P98175	PABPC1	P11940	RPS2	P15880	P17661	P62854	P62854	P06753	O95071	O95613	O75683	RPL4	P36578	O95696	ZC3HAV1	Q7Z2W4	PABPC4	Q13310	FBLL1	A6NHQ2
NCL	P19338	RBM14	Q96PK6	TARDBP	Q13148	RPS5	P46782	P17844	P62917	P62917	P09936	O95373	P01834	O76021	XRN2	Q9H0D6	Q8TDN6	RPS23	P62266	FUBP3	Q96I24	APEX2	Q9UBZ4
NAP1L1	P55209	MEPCE	Q7L2J0	U2AF2	P26368	ATP1A3	P13637	P18077	P67809	P67809	P0DMV8	O95478	P04908	O76031	SPTY2D1	Q68D10	P20290	CELF1	Q92879	DDX1	Q92499	RPL21	P46778
LBR	Q14739	LARP1	Q6PKG0	SRRM2	Q9UQ35			P18124	P84098	P84098	P0DMV9	O95793	P05387	O76094	RRS1	Q15050	Q9BRD0	YBX1	P67809	PABPC1	P11940	HEATR1	Q9H583
SYNCRIP	O60506	EIF2S3	P41091	SNRPA1	P09661			P18621	Q02878	Q02878	P11142	P04843	P05388	O94952	RPS8	P62241	Q9HB71	PPIA	P62937	ATXN2	Q99700	BTBD10	Q9BSF8
YTHDF3	Q7Z739	DDX17	Q92841	SRSF6	Q13247			P20700	Q14684	Q14684	P12955	P05388	P06748	O95071	GAR1	Q9NY12	Q8WXD9	PRKAA2	P54646	IGF2BP3	O00425	WDR33	Q9C0J8
YTHDF2	Q9Y5A9	DDX18	Q9NVP1	RBM26	Q5T8P6			P23327	Q15050	Q15050	P16949	P05455	P07305	O95373	RPL13	P26373	Q14781	PES1	O00541	ZC3HAV1	Q7Z2W4	EN2	P19622
DHX30	Q7L2E3	KPNB1	Q14974	YTHDF1	Q9BYJ9			P23396	Q8IY81	Q8IY81	P17980	P06748	P07910	O95400	RRP8	O43159	Q13185	C16ORF72	Q14CZ0	EIF4G1	Q04637	UBE2N	P61088
U2AF2	P26368	RBMX	P38159	RPN1	P04843			P25398	Q8N257	Q8N257	P20290	P08708	P08670	O95478	RPL23A	P62750	O00257	RASA1	P20936	TIAL1	Q01085	NHEJ1	Q9H9Q4
SSB	P05455	NCL	P19338	PCBP2	Q15366			P26196	Q99733	Q99733	P20810	P09651	P08708	O95613	RPF1	Q9H9Y2	Q9HC52	GIGYF2	Q6Y7W6	EIF3A	Q14152	UTP4	Q969X6
C1QBP	Q07021	NAP1L1	P55209	EIF5B	O60841			P26373	Q9BRT6	Q9BRT6	P23528	P09661	P09651	O95793	LARP1	Q6PKG0	Q6PK04	NEDD8	Q15843	IGF2BP2	Q9Y6M1	NUSAP1	Q9BXS6
FBXO21	O94952	NAP1L4	Q99733	SFPQ	P23246			P27635	Q9BVJ6	Q9BVJ6	P25787	P11940	P09661	P01834	RRP1B	Q14684	Q9H0W5	ZRANB1	Q9UGI0	SND1	Q7KZF4	CD3EAP	O15446
LSM14B	Q9BX40	LBR	Q14739	MOV10	Q9HCE1			P30050	Q9BXY0	Q9BXY0	P27797	P12956	P09874	P04843	ILF3	Q12906	Q9H6F5	RNF43	Q68DV7	YTHDF3	Q7Z739	IP6K1	Q92551
HNRNPAB	Q99729	SYNCRIP	O60506	MRPS27	Q92552			P31146	Q9C0C9	Q9C0C9	P30154	P13010	P11142	P04908	RPS26	P62854	P41002	SOX2	P48431	DAZAP1	Q96EP5	LEO1	Q8WVC0
HNRNPA1	P09651	RPL27A	P46776	PPIA	P62937			P31942	Q9NY12	Q9NY12	P31689	P13637	P11387	P05387	LLPH	Q9BRT6	P25063	PIN1	Q13526	RBMS1	P29558	RNMT	O43148
RPS4X	P62701	DHX30	Q7L2E3	PHB	P35232			P32969	Q9P275	Q9P275	P31939	P15880	P11940	P05388	WHSC1	O96028	Q9UNH5	MEN1	O00255	MAGED1	Q9Y5V3	CHCHD1	Q96BP2
ATXN2L	Q8WWM7	MTDH	Q86UE4	DNAJA1	P31689			P33778	Q9UGY1	Q9UGY1	P37802	P16989	P13010	P05455	RPL19	P84098	P06493	IBTK	Q9P2D0	PUM2	Q8TB72	PSPC1	Q8WXF1
IRS4	O14654	RRBP1	Q9P2E9	UBR5	O95071			P35637	Q9Y3A4	Q9Y3A4	P41236	P17844	P13861	P06748	NOL12	Q9UGY1	P24941	APOBEC3B	Q9UH17	YTHDF1	Q9BYJ9	THYN1	Q9P016
RPS3A	P61247	DAP3	P51398	MEPCE	Q7L2J0			P36578	Q9Y3C1	Q9Y3C1	P43487	P19338	P15880	P07305	NCL	P19338	Q96JB5	RPS6	P62753	PCBP2	Q15366	TCOF1	Q13428
PHB2	Q99623	MRPS35	P82673	CCT4	P50991			P38159	Q9Y3U8	Q9Y3U8	P43686	P21796	P16401	P07910	FYTTD1	Q96QD9	P50613	FAM195A	Q9BUT9	UPF1	Q92900	STOX1	Q6ZVD7
XRCC5	P13010	RPLP0	P05388	LONP1	P36776			P38919	Q9Y6B7	Q9Y6B7	P46108	P23246	P16989	P08670	MKI67	P46013	P38936	UBQLN2	Q9UHD9	LSM12	Q3MHD2	NOLC1	Q14978
CHCHD2	Q9Y6H1	PRKAR2A	P13861	MRPS22	P82650			P39019	O00566	O60869	P46976	P23396	P17661	P08708	GLYR1	Q49A26	P42771	USP13	Q92995	ELAVL1	Q15717	PDIA5	Q14554
ATAD3A	Q9NVI7	SET	Q01105	XPO5	Q9HAV4			P39023	O43159	O75179	P50454	P26368	P17844	P09651	CENPC1	Q03188	Q9H211	DDX58	O95786	PARP12	Q9H0J9	AFF4	Q9UHB7
PSME3	P61289	C1QBP	Q07021	MRPS35	P82673			P41219	O75683	O76094	P54652	P26373	P18077	P09661	TEX10	Q9NXF1	Q03701	MAP4K3	Q8IVH8	MSI2	Q96DH6	TAF4B	Q92750
DDX21	Q9NR30	HNRNPA3	P51991	PARP1	P09874			P42704	P06748	O95793	P54727	P26599	P18124	P09874	NVL	O15381	P49450	FAF2	Q96CS3	TDRD3	Q9H7E2	TWISTNB	Q3B726
ABCF1	Q8NE71	HNRNPA1	P09651	IPO5	O00410			P42766	P17844	P16989	P55036	P29966	P18621	P11142	ZNF800	Q2TB10	Q03188	EP300	Q09472	DHX36	Q9H2U1	TOP1	P11387
WDR77	Q9BQA1	MRPS18B	Q9Y676	LRPPRC	P42704			P46087	P18077	P30419	P55072	P30419	P19338	P11387	C3orf17	Q6NW34	P49454	LCK	P06239	DDX6	P26196	NOP58	Q9Y2X3
IMMT	Q16891	RPS4X	P62701	YBX1	P67809			P46777	P19338	P48047	P60174	P31943	P19784	P11940	HNRNPCL1	O60812	Q7Z7K6	ZEB1	P37275	EIF3E	P60228	URB1	O60287
C7orf55	Q96HJ9	IGF2BP3	O00425	LYAR	Q9NX58			P46779	P42696	P61247	P60900	P35232	P20700	P12956	POP1	Q99575	Q5EE01	MEX3B	Q6ZN04	EIF3H	O15372	SMARCB1	Q12824
CAPRIN1	Q14444	ATXN2L	Q8WWM7	RCC2	Q9P258			P46781	P46087	P62841	P63244	P35268	P21796	P13010	RBM28	Q9NW13	Q14839	UNK	Q9C0B0	CASC3	O15234	CAMK4	Q16566
SNRNP200	O75643	RPL10A	P62906	RBMX	P38159			P46782	P46779	P78362	P63313	P36578	P23246	P13637	LYAR	Q9NX58	Q00610	ARMC5	Q96C12	TRIM56	Q9BRZ2	TIAM2	Q8IVF5
ZC3HAV1	Q7Z2W4	DDX21	Q9NR30	PPIB	P23284			P46783	P55209	Q00688	Q04323	P36776	P23284	P13861	BUD13	Q9BRD0	Q8N1G2	EIF2AK2	P19525	OTUD4	Q01804	SMARCA5	O60264
PRMT1	Q99873	CKAP5	Q14008	FXR1	P51114			P47914	P61927	Q13442	Q13347	P38159	P23327	P15880	RPL7	P18124	P61201	CPEB4	Q17RY0	MCRIP1	C9JLW8	FOXJ2	Q9P0K8
PRMT5	O14744	IGF2BP1	Q9NZI8	ILF3	Q12906			P48634	P62241	Q5JVS0	Q13501	P39019	P23396	P16401	ZNF668	Q96K58	P10176	R3HDM1	Q15032	YTHDF2	Q9Y5A9	NFKBIE	O00221
RPL15	P61313	CAPRIN1	Q14444	XRCC6	P12956			P49406	P62266	Q5T6F2	Q15075	P39023	P25398	P16989	DDX51	Q8N8A6	Q10570	EIF4E	P06730	EIF3G	O75821	NFIB	O00712
PHB	P35232	ZC3HAV1	Q7Z2W4	XRCC5	P13010			P50914	P62753	Q5VSY0	Q16186	P40429	P26196	P17661	RPS9	P46781	Q9P2I0	RNF125	Q96EQ8	LARP4B	Q92615	ZNF419	Q96HQ0
MATR3	P43243	RPL14	P50914	DHX9	Q08211			P50990	P83881	Q5VYS8	Q5QJ74	P42704	P26373	P17844	NOP16	Q9Y3C1	Q9UKF6	FZR1	Q9UM11	CIRBP	Q14011	DKC1	O60832
XRCC6	P12956	RPL15	P61313	DDX1	Q92499			P51991	Q01844	Q6P158	Q6NXE6	P43243	P26599	P18077	RPL26L1	Q9UNX3	O95639	EMD	P50402	AGO2	Q9UKV8	POLR2F	P61218
UBAP2L	Q14157	RPL10	P27635	DHX30	Q7L2E3			P52272	Q08170	Q6ZN17	Q6PD74	P46776	P27635	P18124	RPL5	P46777	Q16630	DOT1L	Q8TEK3	TIA1	P31483	SIRT7	Q9NRC8
RBM39	Q14498	RPL11	P62913	HNRNPUL1	Q9BUJ2			P52597	Q13247	Q7Z2W4	Q8IUF1	P46777	P30050	P18621	RPP25	Q9BUL9	P68400	RNF113A	O15541	SRSF1	Q07955	NONO	Q15233
SFPQ	P23246	RPL12	P30050	CSE1L	P55060			P54652	Q8NEJ9	Q7Z2W9	Q9BRT8	P46781	P30405	P19338	HIST1H2AG	P0C0S8	P49711	BTF3	P20290	EIF4G2	P78344	DEPDC1	Q5TB30
UBE2O	Q9C0C9	RPL13	P26373	TRAF2	Q12933			P56537	Q8TEK3	Q86V48	Q8IVM0	P46782	P31146	P19784	H2AFX	P16104	P35222	G3BP1	Q13283	FAM98A	Q8NCA5	FGF5	P12034
ECM29	Q5VYK3	RPL18	Q07020	RBM10	P98175			P60866	Q92841	Q86XZ4	Q8NBT2	P47914	P31942	P20700	FTSJ3	Q8IY81	Q8WYA6	CNOT2	Q9NZN8	PUM1	Q14671	POLR1A	O95602
MOGS	Q13724	MATR3	P43243	PRMT1	Q99873			P61247	Q96GQ7	Q8IV48	Q8NG27	P48047	P31943	P21796	USP36	Q9P275	Q13618	KCND3	Q9UK17	EIF4A1	P60842	YY1	P25490
PTCD3	Q96EY7	EIF5B	O60841	USP10	Q14694			P61313	Q99848	Q8IZH2	Q8WZA0	P48634	P32969	P23246	RBM34	P42696	Q96HY6	MAP4K2	Q12851	EIF3D	O15371	UBTF	P17480
RPS5	P46782	SRSF1	Q07955	SERBP1	Q8NC51			P61353	Q9BQ39	Q8N5U6	Q96AY3	P49207	P33778	P23284	NOC3L	Q8WTT2	Q13206	IL7R	P16871	HNRNPAB	Q99729	FBL	P22087
RPS2	P15880	ABCF1	Q8NE71	PTCD3	Q96EY7			P61764	Q9BVP2	Q8NC51	Q96G28	P50991	P35268	P23327	RPS24	P62847	Q9NVP1	SH3RF2	Q8TEC5	EIF4H	Q15056	NOL7	Q9UMY1
VDAC1	P21796	NONO	Q15233	IGF2BP1	Q9NZI8			P62081	Q9GZR2	Q8ND56	Q96IU4	P51114	P35637	P23396	DDX56	Q9NY93	Q9NR30	DHX36	Q9H2U1	EIF4B	P23588	FP565260.1	-
RPS9	P46781	RPS3A	P61247					P62241	Q9NP64	Q8WU90	Q99497	P55209	P36578	P25398	MRPL43	Q8N983	Q9GZR7	NUFIP2	Q7Z417	EIF3B	P55884	AATF	Q9NY61
RPS8	P62241	SFPQ	P23246					P62249	Q9NQZ2	Q8WZ42	Q99614	P61247	P38159	P26196	DDX27	Q96GQ7	Q96GQ7	PABPC4	Q13310	TRIM25	Q14258	GLI2	P10070
RPS25	P62851	UBE2O	Q9C0C9					P62263	Q9NVP1	Q969S3	Q99966	P61289	P38919	P26368	URB1	O60287	Q9H8H2	TRIM25	Q14258	FUS	P35637	DHX33	Q9H6R0
NAP1L4	Q99733	MRPS27	Q92552					P62269	Q9NY61	Q96CT7	Q9BRK5	P61313	P39019	P26373	MYBBP1A	Q9BQG0	O00571	AGO2	Q9UKV8	TOP3B	O95985	MCM10	Q7L590
RPL22	P35268	MOGS	Q13724					P62277	Q9UHA3	Q96GA3	Q9BRX2	P61353	P39023	P26599	DNTTIP2	Q5QJE6	Q9BQ39	PRMT1	Q99873	SRSF3	P84103	SMC2	O95347
MYBBP1A	Q9BQG0	MRPS22	P82650					P62424	Q9Y3B9	Q96SB4	Q9BUP0	P62241	P40429	P27635	PES1	O00541	Q8N8A6	FXR2	P51116	SMG6	Q86US8	TAF1B	Q53T94
GTPBP4	Q9BZE4	RPL18A	Q02543					P62701	Q9Y3Y2	Q96T21	Q9BZV1	P62249	P41091	P29966	POP4	O95707	Q8TDD1	ZC3H7A	Q8IWR0	L1RE1	Q9UN81	ATXN1	P54253
CLPX	O76031	RPS7	P62081					P62750		Q9BRP8	Q9H098	P62263	P41219	P30050	RPL8	P62917	Q9NY93	IGF2BP1	Q9NZI8	HNRNPA3	P51991	PAX2	Q02962
SRRM1	Q8IYB3	RPS6	P62753					P62753		Q9BX40	Q9H488	P62269	P42696	P30405	HJURP	Q8NCD3	Q7Z478	HDAC2	Q92769	PRRC2A	P48634	INO80B	Q9C086
SRRM2	Q9UQ35	UPF1	Q92900					P62805		Q9BY44	Q9H7C9	P62280	P42704	P30419	SDAD1	Q9NVU7	Q9H6R0	DDX3X	O00571	LSM14A	Q8ND56	NEPRO	Q6NW34
ILF3	Q12906	RPS2	P15880					P62829		Q9BYJ9	Q9HB71	P62424	P42766	P31146	RPL3L	Q92901	Q6P158	WWP2	O00308	RBMS2	Q15434	RPL29	P47914
DHX15	O43143	RPS9	P46781					P62847		Q9H089	Q9UI30	P62701	P43243	P31942	RPL6	Q02878	Q9UDY4	IGF2BP2	Q9Y6M1	LARP4	Q71RC2	HOXD9	P28356
DDX3X	O00571	RPS8	P62241					P62851		Q9H6S0	Q9UK76	P62750	P46087	P31943	RPL35	P42766	Q5QJE6	HSPA9	P38646	PTBP3	O95758	LDB2	O43679
DDX3Y	O15523	NMNAT1	Q9HAN9					P62857		Q9H7E2	Q9UNE7	P62841	P46776	P32969	RPF2	Q9H7B2	Q8TEK3	TOP3B	O95985	LSM14B	Q9BX40	MTUS1	Q9ULD2
MRPS9	P82933	RPS24	P62847					P62888		Q9NUL3	Q9Y265	P62851	P46777	P33778	ZNF22	P17026	Q9UBX2	NPM1	P06748	RC3H1	Q5TC82	SNAPC1	Q16533
PRRC2C	Q9Y520	RPS25	P62851					P62906		Q9NUQ6	Q9Y2Z0	P62854	P46778	P35232	MRPS5	P82675	Q99848	MKI67	P46013	TNPO1	Q92973	RPS27L	Q71UM5
PRRC2A	P48634	RPS20	P60866					P62913		Q9P2E9		P62917	P46779	P35268	HNRNPM	P52272	Q9H8V3	PRRC2C	Q9Y520	EIF2AK2	P19525	DOLK	Q9UPQ8
UBR5	O95071	PPIF	P30405					P62917				P67809	P46781	P35637	RPS13	P62277	P26641	SFN	P31947	FUBP1	Q96AE4	IMP4	Q96G21
DDX5	P17844	PPIA	P62937					P63104				P78362	P46782	P36578	SENP5	Q96HI0	P00533	RAD21	O60216	CCAR1	Q8IX12	POP1	Q99575
RPS3	P23396	PTCD3	Q96EY7					P63244				P82933	P46783	P36776	RPL3	P39023	P19525	FXR1	P51114	MOV10	Q9HCE1	FAM133B	Q5BKY9
RPL6	Q02878	FMR1	Q06787					P67809				P84098	P47914	P38159	MPHOSPH10	O00566	P20042	IGF2BP3	O00425	TRIP6	Q15654	AC008560.1	Q6ZNX1
PABPC1	P11940	RPL21	P46778					P68104				P98175	P48634	P38919	NOC2L	Q9Y3T9	Q14152	SRRT	Q9BXP5	EIF4A2	Q14240	APTX	Q7Z2E3
PABPC4	Q13310	RPL22	P35268					P82650				Q00688	P49207	P39019	DDX31	Q9H8H2	Q99613	CALML5	Q9NZT1	MEX3A	A1L020	E2F8	A0AVK6
CMAS	Q8NFW8	PRRC2C	Q9Y520					P83731				Q00839	P49406	P39023	MKI67IP	Q9BYG3	P60228	EIF4G1	Q04637	KPNA1	P52294	ORC4	O43929
PCBP2	Q15366	MRPS5	P82675					P84098				Q02878	P50914	P40429	RPL18A	Q02543	O15372	EDC4	Q6P2E9	HSPD1	P10809	FANCD2	Q9BXW9
RBM26	Q5T8P6	MYBBP1A	Q9BQG0					P84103				Q07021	P50990	P41091	RPL14	P50914	Q13347	FLNB	O75369	HNRNPA1	P09651	RGCC	Q9H4X1
DHX57	Q6P158	SRRM1	Q8IYB3					Q00839				Q08211	P51114	P41219	RPP40	O75818	Q9Y262	CNOT1	A5YKK6	SAFB2	Q14151	NOL8	Q76FK4
IPO7	O95373	SRRM2	Q9UQ35					Q01130				Q09161	P51116	P42696	GZF1	Q9H116	Q7L2H7	EIF3A	Q14152	DDX3Y	O15523	TWIST2	Q8WVJ9
HNRNPH1	P31943	ILF3	Q12906					Q01804				Q12906	P51398	P42704	DHX33	Q9H6R0	P60842	PRRC2A	P48634	SRSF9	Q13242	LDOC1	O95751
TNPO1	Q92973	DHX15	O43143					Q01844				Q13283	P51991	P42766	CENPV	Q7Z7K6	Q99607	FMR1	Q06787	MCRIP2	Q9BUT9	ZNF16	P17020
POLDIP2	Q9Y2S7	CSNK2A2	P19784					Q02878				Q13310	P52272	P43243	RPL13A	P40429	Q09472	LARP4	Q71RC2	DHX30	Q7L2E3	LIN28B	Q6ZN17
HNRNPR	O43390	CSNK2A1	P68400					Q07020				Q13442	P52597	P46087	RPL12	P30050	Q9HCM4	RPS6KB2	Q9UBS0	KPNB1	Q14974	SLBP	Q14493
HNRNPU	Q00839	DDX3X	O00571					Q07021				Q13724	P54652	P46776	DDX24	Q9GZR7	P11308	EIF3I	Q13347	TARDBP	Q13148	IMP3	Q9NV31
HNRNPUL1	Q9BUJ2	DDX3Y	O15523					Q07864				Q14103	P55209	P46777	RSL24D1	Q9UHA3	P03372	MYC	P01106	TSC2	P49815	NUDT16	Q96DE0
RPS11	P62280	MRPS9	P82933					Q08211				Q14157	P56537	P46778	PELP1	Q8IZL8	Q01780	KIF23	Q02241	EIF5A	P63241	SENP3	Q9H4L4
RPS16	P62249	MRPS7	Q9Y2R9					Q12873				Q14444	P60866	P46779	RPL36AL	Q969Q0	O15360	RPL35	P42766	GIGYF2	Q6Y7W6	ZNF554	Q86TJ5
RPS14	P62263	PRRC2A	P48634					Q12906				Q14498	P61247	P46781	PAPD5	Q8NDF8	Q00597	YTHDF2	Q9Y5A9	ILF3	Q12906	PRMT6	Q96LA8
RPS19	P39019	MRPS2	Q9Y399					Q13148				Q14684	P61313	P46782	GNL3	Q9BVP2	P62861	ELAVL1	Q15717	PRKRA	O75569	EID3	Q8N140
RPS18	P62269	DDX5	P17844					Q13247				Q14694	P61353	P46783	RPL37A	P61513	P22087	RPS20	P60866	SMAP2	Q8WU79	ZNF692	Q9BU19
TSR1	Q2NL82	DDX1	Q92499					Q13310				Q14739	P61764	P47914	RPP25L	Q8N5L8	Q969H0	UBAP2	Q5T6F2	R3HDM2	Q9Y2K5	COX7A2L	O14548
LONP1	P36776	RPS3	P23396					Q13405				Q14974	P61927	P48047	RPL7A	P62424	Q06787	YWHAE	P62258	SECISBP2	Q96T21	ARNTL2	Q8WYA1
USP10	Q14694	RPL8	P62917					Q13509				Q15050	P62081	P48634	HP1BP3	Q5SSJ5	P15328	EIF3G	O75821	FBL	P22087	FAU	P62861
NPM1	P06748	RPL9	P32969					Q13610				Q15233	P62241	P49207	POP5	Q969H6	Q8IY81	RBMS1	P29558	MARS1	P56192	RBM19	Q9Y4C8
RCC2	Q9P258	RPL6	Q02878					Q13838				Q15366	P62249	P49406	RSL1D1	O76021	P51116	YTHDF3	Q7Z739	MBNL1	Q9NR56	DUX4	Q9UBX2
G3BP1	Q13283	RPL7	P18124					Q13885				Q16891	P62263	P50914	RPL27	P61353	Q96QD9	ATXN2	Q99700	EIF4G3	O43432	TRMT10A	Q8TBZ6
G3BP2	Q9UN86	RPL4	P36578					Q14137				Q2NL82	P62266	P50990	SCML1	Q9UN30	Q9UM11	KIAA1429	Q69YN4	KHDRBS1	Q07666	SETMAR	Q53H47
KPNB1	Q14974	RPL5	P46777					Q14197				Q4G0J3	P62269	P50991	RPL17	P18621	Q13283	CTTNBP2NL	Q9P2B4	ADAR	P55265	NAT10	Q9H0A0
RPN1	P04843	PABPC4	Q13310					Q16540				Q5JVS0	P62277	P51114	MYEF2	Q9P2K5	P24522	TNRC6B	Q9UPQ9	KPNA2	P52292	SUMO1	P63165
SNRPA1	P09661	RPL3	P39023					Q16695				Q5T6F2	P62280	P51116	MINA	Q8IUF8	Q9H2C0	EIF3L	Q9Y262	FNDC3B	Q53EP0	PNO1	Q9NRX1
IGF2BP3	O00425	VDAC1	P21796					Q52LJ0				Q5T8P6	P62424	P51398	NMNAT1	Q9HAN9	P04406	FAF1	Q9UNN5	PURB	Q96QR8	ZNF444	Q8N0Y2
IGF2BP1	Q9NZI8	CMAS	Q8NFW8					Q5JNZ5				Q5VSY0	P62701	P51991	LIN28B	Q6ZN17	Q9NY12	STAU1	O95793	SRP9	P49458	ZNF330	Q9Y3S2
NONO	Q15233	DHX57	Q6P158					Q5T653				Q5VYK3	P62750	P52272	RPP38	P78345	Q14691	RPL10	P27635	UBAP2	Q5T6F2	DDX52	Q9Y2R4
CCT4	P50991	IPO7	O95373					Q6NVV1				Q5VYS8	P62753	P52597	DDX18	Q9NVP1	P08151	EIF3B	P55884	STRAP	Q9Y3F4	NOL6	Q9H6R4
RPLP0	P05388	HNRNPH1	P31943					Q86V81				Q6P158	P62805	P54652	NSA2	O95478	Q49A26	FUBP3	Q96I24	R3HDM1	Q15032	SPDEF	O95238
DARS2	Q6PI48	RPL13A	P40429					Q8IY81				Q6PI48	P62829	P55209	ZFP62	Q8NB50	Q13823	SERBP1	Q8NC51	CPEB4	Q17RY0	EXOSC5	Q9NQT4
PTBP1	P26599	POLDIP2	Q9Y2S7					Q8N5N7				Q6PKG0	P62847	P56537	REXO4	Q9GZR2	Q9BVP2	HELZ	P42694	EDC4	Q6P2E9	RRS1	Q15050
HNRNPD	Q14103	MRPS31	Q92665					Q8N983				Q6Y7W6	P62851	P60866	KIAA0020	Q15397	Q5T3I0	HNRNPA1	P09651	EIF3L	Q9Y262	SPATS2L	Q9NUQ6
DDX1	Q92499	HNRNPM	P52272					Q8NAB2				Q6ZN17	P62854	P61247	ASH2L	Q9UBL3	P62993	MCM7	P33993	PATL1	Q86TB9	TTF1	Q15361
GCN1L1	Q92616	PABPC1	P11940					Q8ND56				Q7L2E3	P62857	P61289	NPM3	O75607	Q14451	MCM2	P49736	RTRAF	Q9Y224	RGS12	O14924
ATP1A3	P13637	HNRNPC	P07910					Q8NHW5				Q7L2J0	P62888	P61313	RPL10A	P62906	Q9BQ67	LSM14A	Q8ND56	LUZP1	Q86V48	PIN4	Q9Y237
MARCKS	P29966	HNRNPUL1	Q9BUJ2					Q8TAE8				Q7Z2W4	P62906	P61353	RPLP0	P05388	Q9BZE4	DDX6	P26196	TAF15	Q92804	ZNF593	O00488
GIGYF2	Q6Y7W6	PCNT	O95613					Q8TC90				Q7Z2W9	P62910	P61764	RPS3A	P61247	Q9H116	PARK2	O60260	SNRNP200	O75643	RPS27A	P62979
LRPPRC	P42704	RPS13	P62277					Q8WV16				Q7Z739	P62913	P61927	NIP7	Q9Y221	P51124	UPF1	Q92900	MSI1	O43347	TRA2A	Q13595
EIF5B	O60841	RPS11	P62280					Q92841				Q86V48	P62917	P62081	NPM1	P06748	Q02539	CIT	O14578	SMN1	Q16637	PELP1	Q8IZL8
		RPS16	P62249					Q96A08				Q86XZ4	P62937	P62241	RPLP2	P05387	Q92522	RPS27L	Q71UM5	EIF4E	P06730	RPL10A	P62906
		RPS19	P39019					Q96A35				Q8IV48	P63104	P62249	RPP14	O95059	P16403	ESR1	P03372	ZFP36	P26651	NOC4L	Q9BVI4
		RPS18	P62269					Q96DV4				Q8IY81	P63244	P62263			P16401	YWHAB	P31946	YBX1	P67809	CHD7	Q9P2D1
		USP10	Q14694					Q96EL3				Q8IYB3	P67809	P62266			Q96QV6	PUM1	Q14671	STIP1	P31948	C8orf34	Q49A92
		NPM1	P06748					Q96EY7				Q8IZH2	P68104	P62269			P0C0S8	CSDE1	O75534	RBM25	P49756	CCDC137	Q6PK04
		RPL32	P62910					Q96GC5				Q8N257	P68400	P62277			Q16777			RBMX	P38159	BUD23	O43709
		RPL30	P62888					Q96GQ7				Q8N5U6	P82650	P62280			P16104			KPNA3	O00505	ZNF354A	O60765
		G3BP1	Q13283					Q96S66				Q8NC51	P82673	P62424			Q16778			UBQLN2	Q9UHD9	PARP2	Q9UGN5
		G3BP2	Q9UN86					Q99873				Q8ND56	P82675	P62701			P33778			TRAF2	Q12933	FAM32A	Q9Y421
		XRCC5	P13010					Q9BQG0				Q8NE71	P82933	P62750			Q16695			THOC2	Q8NI27	RPL13	P26373
		PTBP1	P26599					Q9BUJ2				Q8NFW8	P83111	P62753			P68431			POM121	Q96HA1	GTF3C1	Q12789
		HNRNPR	O43390					Q9BVP2				Q8WU90	P83731	P62805			P62805			RAN	P62826	PRDM5	Q9NQX1
		SNRPA1	P09661					Q9BY77				Q8WUA4	P83881	P62829			P61296			HNRNPK	P61978	SPC24	Q8NBT2
		IGF2BP2	Q9Y6M1					Q9BYD1				Q8WWM7	P84098	P62841			Q13547			NUP205	Q92621	MIF4GD	A9UHW6
		HNRNPD	Q14103					Q9BYD2				Q8WZ42	P84103	P62847			Q92769			QKI	Q96PU8	AP002495.1	Q6ZNB5
		PARP1	P09874					Q9BYD3				Q92499	P98175	P62851			Q9UQL6			CELF2	O95319	NUB1	Q9Y5A7
		HNRNPF	P52597					Q9BYD6				Q92616	Q00839	P62854			Q9UBN7			RC3H2	Q9HBD1	MAK16	Q9BXY0
								Q9BZE1				Q92841	Q01105	P62857			Q9BXL5			AKAP9	Q99996	RPL8	P62917
								Q9BZE4				Q92973	Q01130	P62888			P31629			SRP14	P37108	RRP12	Q5JTH9
								Q9H0U6				Q969S3	Q01804	P62906			Q8NCD3			AGO1	Q9UL18	UTP20	O75691
								Q9H2W6				Q96CT7	Q01844	P62910			P17096			HSPB1	P04792	MACROD2	A1Z1Q3
								Q9H9J2				Q96EY7	Q02543	P62913			P52926			XRN2	Q9H0D6	PYCARD	Q9ULZ3
								Q9HCE1				Q96GA3	Q02878	P62917			P09651			YARS1	P54577	RBBP5	Q15291
								Q9NP92				Q96HJ9	Q06787	P62937			P22626			IFIH1	Q9BYX4	LLPH	Q9BRT6
								Q9NQ39				Q96PK6	Q07020	P63104			O60812			LIN28B	Q6ZN17	AEN	Q8WTP8
								Q9NR30				Q96SB4	Q07021	P63244			Q14103			SRSF7	Q16629	WDR55	Q9H6Y2
								Q9NRX2				Q96T21	Q07864	P67809			P31943			CDK1	P06493	CDKN2A	Q8N726
								Q9NVP1				Q99575	Q07955	P68104			P52272			KHSRP	Q92945	UTP14A	Q9BVJ6
								Q9NVS2				Q99623	Q08170	P68400			O43390			DDX21	Q9NR30	XRN2	Q9H0D6
								Q9NWU5				Q99729	Q08211	P78362			Q00839			PARP14	Q460N5	RPS3A	P61247
								Q9NYF8				Q99733	Q12873	P82650			Q5SSJ5			ZC3H11A	O75152	REXO4	Q9GZR2
								Q9NYK5				Q99873	Q12906	P82673			P34932			RPS6	P62753	RPAP2	Q8IXW5
								Q9P0M9				Q9BQA1	Q13148	P82675			P11021			SPAG5	Q96R06	MOB2	Q70IA6
								Q9P2C4				Q9BQG0	Q13247	P82933			O00425			NRG2	O14511	C12orf43	Q96C57
								Q9UBU9				Q9BRP8	Q13283	P83111			Q13422			TNRC6B	Q9UPQ9	ASNA1	O43681
								Q9UKD2				Q9BRS2	Q13310	P83731			Q9UKT9			CCN1	O00622	TMEM217	Q8N7C4
								Q9UKM9				Q9BRT6	Q13405	P83881			Q12906			DAZAP2	Q15038	FANCG	O15287
								Q9UNX3				Q9BUJ2	Q13509	P84098			Q9C086			HDAC6	Q9UBN7	RPP38	P78345
								Q9Y2Q9				Q9BVJ6	Q13610	P84103			P10914			RPS3A	P61247	UTP15	Q8TED0
								Q9Y2R9				Q9BX40	Q13724	P98175			P17275			PQBP1	O60828	DCAF13	Q9NV06
								Q9Y3B7				Q9BXY0	Q13838	Q00688			Q9NXV2			ZC3H7B	Q9UGR2	TAF13	Q15543
								Q9Y3C1				Q9BY44	Q13885	Q00839			Q1ED39			RTCB	Q9Y3I0	SAPCD2	Q86UD0
								Q9Y3Y2				Q9BYJ9	Q14008	Q01105			P52294			RNF214	Q8ND24	RPS26	P62854
								Q9Y520				Q9BZE4	Q14103	Q01130			O00505			RPS19	P39019	NSA2	O95478
								Q9Y5S9				Q9C0C9	Q14137	Q01804			Q8N9T8			XPO1	O14980	KRI1	Q8N9T8
								Q9Y676				Q9H089	Q14197	Q01844			Q86UP2			EIF3I	Q13347	RPL19	P84098
								Q9Y6H1				Q9H6S0	Q14444	Q02543			Q6PKG0			PARK7	Q99497	SMG6	Q86US8
												Q9H7E2	Q14684	Q02878			Q71RC2			ABCF1	Q8NE71	RPS19BP1	Q86WX3
												Q9NR30	Q14694	Q06787			Q4G0J3			EPRS1	P07814	TBL3	Q12788
												Q9NUL3	Q14739	Q07020			Q9Y4W2			PAK4	O96013	DDX28	Q9NUL7
												Q9NUQ6	Q14974	Q07021			Q6ZN17			RBM14	Q96PK6	EXOSC9	Q06265
												Q9NVI7	Q15050	Q07864			Q9BRT6			SRSF5	Q13243	TMA16	Q96EY4
												Q9NY12	Q15233	Q07955			P02545			TNKS	O95271	ZNF577	Q9BSK1
												Q9NZI8	Q16540	Q08170			Q9NX58			RPS24	P62847	NIP7	Q9Y221
												Q9P258	Q16695	Q08211			Q9UNF1			PRRC2B	Q5JSZ5	SPG11	Q96JI7
												Q9P275	Q4G0J3	Q09161			Q9BXY0			SRP68	Q9UHB9	SPTY2D1	Q68D10
												Q9P2E9	Q52LJ0	Q12873			P46734			STAU2	Q9NUL3	NOP2	P46087
												Q9UGY1	Q5JNZ5	Q12906			Q16539			RPS11	P62280	DDX55	Q8NHQ9
												Q9UN86	Q5T653	Q13148			P32245			RECQL	P46063	CMAS	Q8NFW8
												Q9UQ35	Q6NVV1	Q13247			Q00987			RPTOR	Q8N122	PYM1	Q9BRP8
												Q9Y2S7	Q6P158	Q13283			O00255			SEC16A	O15027	BRIX1	Q8TDN6
												Q9Y3A4	Q6PKG0	Q13310			Q7L2J0			RPS6KB2	Q9UBS0	NOP14	P78316
												Q9Y3C1	Q7L2E3	Q13405			O15344			RPS6KB1	P23443	DDX23	Q9BUQ8
												Q9Y3U8	Q7L2J0	Q13442			P46013			NFX1	Q12986	NRG2	O14511
												Q9Y520	Q7Z2W4	Q13509			Q9BU76			FAM120C	Q9NX05	RRP8	O43159
												Q9Y5A9	Q7Z417	Q13610			O00566			RBM4	Q9BWF3	WDR74	Q6RFH5
												Q9Y6B7	Q86UE4	Q13724			Q96A35			ZCCHC3	Q9NUD5	ZCCHC9	Q8N567
												Q9Y6H1	Q86V81	Q13838			Q9NYK5			H4C1	P62805	FAM204A	Q9H8W3
													Q8IWY9	Q13885			Q8N983			EIF3J	O75822	WDR36	Q8NI36
													Q8IY81	Q14008			Q9H9J2			BICC1	Q9H694	POLR1B	Q9H9Y6
													Q8IYB3	Q14103			P82650			TNPO2	O14787	C1D	Q13901
													Q8N257	Q14137			Q9BYN8			MKRN2	Q9H000	DDX50	Q9BQ39
													Q8N5N7	Q14157			P82675			NOSIP	Q9Y314	BMS1	Q14692
													Q8N983	Q14197			Q86UE4			HNRNPUL1	Q9BUJ2	ZNF622	Q969S3
													Q8NAB2	Q14444			Q14872			MEX3D	Q86XN8	NOP16	Q9Y3C1
													Q8NC51	Q14498			Q9BQG0			XRN1	Q8IZH2	DMXL1	Q9Y485
													Q8ND56	Q14684			P01106			TUT4	Q5TAX3	NOL9	Q5SY16
													Q8NE71	Q14694			Q9P2K5			DHX57	Q6P158	HOMEZ	Q8IX15
													Q8NEJ9	Q14739			Q99733			GRSF1	Q12849	GNL3L	Q9NVN8
													Q8NFW8	Q14974			Q9BPX3			IBTK	Q9P2D0	THUMPD3	Q9BV44
													Q8NHW5	Q15050			P19338			ASCC1	Q8N9N2	SDAD1	Q9NVU7
													Q8TAE8	Q15233			Q6NW34			PCBP1	Q15365	FAM193B	Q96PV7
													Q8TC90	Q15366			Q9BZQ8			HNRNPH1	P31943	UTP3	Q9NQZ2
													Q8TEK3	Q16540			Q9BYG3			HNRNPDL	O14979	NOL10	Q9BSC4
													Q8WV16	Q16695			Q9Y221			KIF1B	O60333	RPL34	P49207
													Q8WWM7	Q16891			O15226			ZBP1	Q9H171	NMD3	Q96D46
													Q92499	Q2NL82			Q8WX94			CALR	P27797	RPL4	P36578
													Q92552	Q4G0J3			Q9HAN9			SERBP1	Q8NC51	TSPYL1	Q9H0U9
													Q92665	Q52LJ0			Q9Y3T9			DDX58	O95786	MAGED2	Q9UNF1
													Q92841	Q5JNZ5			Q8WTT2			RNASEL	Q05823	EIPR1	Q53HC9
													Q92900	Q5JVS0			Q9UGY1			RBM15	Q96T37	ZNF507	Q8TCN5
													Q96A08	Q5T653			Q9Y3C1			PAX1	P15863	BRWD1	Q9NSI6
													Q96A35	Q5T6F2			P46087			PFN1	P07737	ZNF771	Q7L3S4
													Q96DV4	Q5T8P6			Q9NZM5			POC1B	Q8TC44	NAA10	P41227
													Q96EL3	Q5VSY0			O00567			CD24	P25063	RPL26L1	Q9UNX3
													Q96EY7	Q5VYK3			P06748			WDR62	O43379	PAK1IP1	Q9NWT1
													Q96GC5	Q5VYS8			Q86SE8			KARS	Q15046	NUFIP1	Q9UHK0
													Q96GQ7	Q6NVV1			O75607			OGG1	O15527	RRP36	Q96EU6
													Q96PK6	Q6P158			O95478			CDC37	Q16543	NRIP1	P48552
													Q96S66	Q6PI48			O96028			MTOR	P42345	CDV3	Q9UKY7
													Q99733	Q6PKG0			Q08J23			FASTK	Q14296	MDN1	Q9NU22
													Q99848	Q6Y7W6			Q14980			DUSP12	Q9UNI6	CPNE3	O75131
													Q99873	Q6ZN17			Q9UKX7			RBM42	Q9BTD8	ELL3	Q9HB65
													Q99996	Q7L2E3			P37198			AHSA1	O95433	MAD2L1BP	Q15013
													Q9BQ39	Q7L2J0			P52948			HABP4	Q5JVS0	RBM34	P42696
													Q9BQG0	Q7Z2W4			O15381			PIWIL4	Q7Z3Z4	GPATCH4	-
													Q9BRT6	Q7Z2W9			Q9UBU9			CCDC124	Q96CT7	CEP85	Q6P2H3
													Q9BUJ2	Q7Z417			Q96FW1			BCCIP	Q9P287	NVL	O15381
													Q9BVJ6	Q7Z739			Q96DC9			DHX33	Q9H6R0	CDCA8	Q53HL2
													Q9BVP2	Q86UE4			Q9UQ80			DROSHA	Q9NRR4	ZSCAN26	Q16670
													Q9BXY0	Q86V48			Q9UM07			METAP2	P50579	WDR3	Q9UNX4
													Q9BY77	Q86V81			Q9NWT1			EIF4A3	P38919	GORAB	Q5T7V8
													Q9BYD1	Q86XZ4			Q9BWT3			AQR	O60306	CDCA7L	Q96GN5
													Q9BYD2	Q8IV48			P09874			ADD1	P35611	C1orf109	Q9NX04
													Q9BYD3	Q8IWY9			P11498			DZIP1	Q86YF9	MPHOSPH6	Q99547
													Q9BYD6	Q8IY81			Q15365			RBFOX2	O43251	RBM28	Q9NW13
													Q9BZE1	Q8IYB3			Q14690			IPPK	Q9H8X2	STK24	Q9Y6E0
													Q9BZE4	Q8IZH2			Q8IZL8			PXDNL	A1KZ92	MRTO4	Q9UKD2
													Q9C0C9	Q8N257			O00541			NCOA3	Q9Y6Q9	UTP6	Q9NYH9
													Q9GZR2	Q8N5N7			P35232			CPEB1	Q9BZB8	RDM1	Q8NG50
													Q9H0U6	Q8N5U6			Q8IWS0			RPS3	P23396	RPF1	Q9H9Y2
													Q9H2W6	Q8N983			P27986			PNPT1	Q8TCS8	PWP2	Q15269
													Q9H9J2	Q8NAB2			P19174			PARN	O95453	GZF1	Q9H116
													Q9HAN9	Q8NC51			P29590			PPP1R8	Q12972	TRIM41	Q8WV44
													Q9HCE1	Q8ND56			Q9NRX1			PSPC1	Q8WXF1	DCTN6	O00399
													Q9NP64	Q8NE71			Q99575			SF1	Q15637	PINX1	Q96BK5
													Q9NP92	Q8NEJ9			O95707			RBM17	Q96I25	NOL11	Q9H8H0
													Q9NQ39	Q8NFW8			Q969H6			NOLC1	Q14978	ANAPC11	Q9NYG5
													Q9NQZ2	Q8NHW5			O75817			NKRF	O15226	EXOSC2	Q13868
													Q9NR30	Q8TAE8			Q9NQ55			PEG10	Q86TG7	POP7	O75817
													Q9NRX2	Q8TC90			P62937			GLE1	Q53GS7	DDX31	Q9H8H2
													Q9NVP1	Q8TEK3			Q08752			TRA2B	P62995	ZCCHC7	Q8N3Z6
													Q9NVS2	Q8WU90			P36873			ASCC3	Q8N3C0	NSUN5	Q96P11
													Q9NWU5	Q8WUA4			P30153			NELFE	P18615	HDHD3	Q9BSH5
													Q9NY12	Q8WV16			Q05513			SLBP	Q14493	NOM1	Q5C9Z4
													Q9NY61	Q8WWM7			O60260			RO60	P10155	TRAF6	Q9Y4K3
													Q9NYF8	Q8WZ42			Q9Y520			OAS2	P29728	NOP53	Q9NZM5
													Q9NYK5	Q92499			P43686			ENDOV	Q8N8Q3	NLE1	Q9NVX2
													Q9NZI8	Q92552			O00233			PARP15	Q460N3	TULP3	O75386
													Q9P0M9	Q92616			P26599			PARG	Q86W56	NLK	Q9UBE8
													Q9P275	Q92665			Q15257			RACK1	P63244	RRP1	P56182
													Q9P2C4	Q92841			Q15397			ANG	P03950	DDX47	Q9H0S4
													Q9P2E9	Q92900			Q13610			APOBEC3G	Q9HC16	SELENBP1	Q13228
													Q9UBU9	Q92973			P10276			SAMD4A	Q9UPU9	TAOK2	Q9UL54
													Q9UGY1	Q969S3			P06400			UTP18	Q9Y5J1	URB2	Q14146
													Q9UHA3	Q96A08			Q9NW13			PKP3	Q9Y446	RIOX2	Q8IUF8
													Q9UKD2	Q96A35			P42696			RPS6KA3	P51812	MED27	Q6P2C8
													Q9UKM9	Q96CT7			Q9Y388			PKP1	Q13835	PNKP	Q96T60
													Q9UN86	Q96DV4			Q5TC82			EIF3C	Q99613	SENP5	Q96HI0
													Q9UNX3	Q96EL3			Q96PM5			OASL	Q15646	CDK4	P11802
													Q9UQ35	Q96EY7			O94761					MYBBP1A	Q9BQG0
													Q9Y2Q9	Q96GA3			Q04206					KIF2A	O00139
													Q9Y2R9	Q96GC5			Q13127					NOVA1	P51513
													Q9Y2S7	Q96GQ7			Q9GZR2					PIM1	P11309
													Q9Y399	Q96HJ9			P35251					ADAR	P55265
													Q9Y3A4	Q96PK6			Q8IUF8					MBIP	Q9NS73
													Q9Y3B7	Q96S66			O15541					RPL9	P32969
													Q9Y3B9	Q96SB4			P27694					RPL3	P39023
													Q9Y3C1	Q96T21			Q9H9Y2					ZNF146	Q15072
													Q9Y3U8	Q99575			Q9H7B2					TMX1	Q9H3N1
													Q9Y3Y2	Q99623			P27635					HECTD1	Q9ULT8
													Q9Y4B6	Q99729			P62906					ARID5A	Q03989
													Q9Y520	Q99733			P62913					PUM3	Q15397
													Q9Y5S9	Q99848			P30050					IFI16	Q16666
													Q9Y676	Q99873			P26373					ILF3	Q12906
													Q9Y6B7	Q99996			P40429					SIX1	Q15475
													Q9Y6H1	Q9BQ39			P50914					UPF3B	Q9BZI7
													Q9Y6M1	Q9BQA1			P61313					ATF3	P18847
														Q9BQG0			P18621					NKRF	O15226
														Q9BRP8			Q07020					PTPN6	P29350
														Q9BRS2			Q02543					SUB1	P53999
														Q9BRT6			P84098					PHF6	Q8IWS0
														Q9BUJ2			P35268					OSBPL3	Q9H4L5
														Q9BVJ6			P62829					SMAD2	Q15796
														Q9BVP2			P62750					DDX56	Q9NY93
														Q9BX40			P83731					DYNC1I2	Q13409
														Q9BXY0			Q9UNX3					BRF2	Q9HAW0
														Q9BY44			P61353					HMGN2	P05204
														Q9BY77			P39023					COIL	P38432
														Q9BYD1			P62899					AXIN1	O15169
														Q9BYD2			P49207					NCAPD2	Q15021
														Q9BYD3			P42766					TANK	Q92844
														Q9BYD6			Q969Q0					YAP1	P46937
														Q9BYJ9			P61513					ELAVL1	Q15717
														Q9BZE1			Q92901					FEN1	P39748
														Q9BZE4			P36578					CTSB	P07858
														Q9C0C9			P46777					RAD51	Q06609
														Q9GZR2			Q02878					ANKRD18A	Q8IVF6
														Q9H089			P18124					METTL22	Q9BUU2
														Q9H0U6			P62424					MNDA	P41218
														Q9H2W6			Q6DKI1					NOC3L	Q8WTT2
														Q9H6S0			P62917					PHLDA1	Q8WV24
														Q9H7E2			P05388					RSL24D1	Q9UHA3
														Q9H9J2			P05386					SETD7	Q8WTS6
														Q9HAN9			P05387					SUZ12	Q15022
														Q9HCE1			O95059					ANG	P03950
														Q9NP64			Q9BUL9					FTSJ3	Q8IY81
														Q9NP92			Q8N5L8					RPL5	P46777
														Q9NQ39			P78346					AC118549.1	Q8IYH5
														Q9NQZ2			P78345					PARP10	Q53GL7
														Q9NR30			O75818					UTP18	Q9Y5J1
														Q9NRX2			P46783					GON7	Q9BXV9
														Q9NUL3			P62280					RRN3	Q9NYV6
														Q9NUQ6			P62277					ERGIC2	Q96RQ1
														Q9NVI7			P62263					BOP1	Q14137
														Q9NVP1			P39019					DNTTIP1	Q9H147
														Q9NVS2			P15880					DNTTIP2	Q5QJE6
														Q9NWU5			P60866					L3MBTL3	Q96JM7
														Q9NY12			P63220					SURF2	Q15527
														Q9NY61			P62847					NOC2L	Q9Y3T9
														Q9NYF8			P62854					RSL1D1	O76021
														Q9NYK5			Q71UM5					KRR1	Q13601
														Q9NZI8			P62857					INO80E	Q8NBZ0
														Q9P0M9			P61247					DPH6	Q7L8W6
														Q9P258			P62701					DIMT1	Q9UNQ2
														Q9P275			P46782					SRFBP1	Q8NEF9
														Q9P2C4			P62753					GRWD1	Q9BQ67
														Q9P2E9			P62081					INTS4	Q96HW7
														Q9UBU9			P62241					SF3B3	Q15393
														Q9UGY1			P46781					CCDC86	Q9H6F5
														Q9UHA3			Q5JTH9					KNOP1	Q1ED39
														Q9UKD2			Q9Y3B9					DDX18	Q9NVP1
														Q9UKM9			Q14684					WDR82	Q6UXN9
														Q9UN86			O43159					PES1	O00541
														Q9UNX3			Q15050					GTPBP4	Q9BZE4
														Q9UQ35			O76021					UBLCP1	Q8WVY7
														Q9Y2Q9			Q9UHA3					EMG1	Q92979
														Q9Y2R9			Q8N8I0					IQSEC1	Q6DN90
														Q9Y2S7			Q9Y3A5					LRRC23	Q53EV4
														Q9Y399			Q9UN30					DDX21	Q9NR30
														Q9Y3A4			Q9NVU7					CENPH	Q9H3R5
														Q9Y3B7			Q9H4L4					LYAR	Q9NX58
														Q9Y3B9			Q96HI0					RPF2	Q9H7B2
														Q9Y3C1			Q8IUQ4					MPHOSPH10	O00566
														Q9Y3U8			Q96EB6					ZNF404	Q494X3
														Q9Y3Y2			Q8N6T7					BYSL	Q13895
														Q9Y4B6			Q9NRC8					MAPKBP1	O60336
														Q9Y520			Q15477					ZNF300	Q96RE9
														Q9Y5A9			Q6PGP7					EXOSC10	Q01780
														Q9Y5S9			Q7Z7L1					NTRK3	Q16288
														Q9Y676			P51532					GNL2	Q13823
														Q9Y6B7			O60264					EBNA1BP2	Q99848
														Q9Y6H1			Q16637					SURF6	O75683
														Q9Y6M1			Q7KZF4					ZNF800	Q2TB10
																	P48431					CPS1	P31327
																	P08047					LRWD1	Q9UFC0
																	Q9H040					RBL2	Q08999
																	Q68D10					PPID	Q08752
																	Q13501					RRP1B	Q14684
																	Q8WXA9					KIAA1551	Q9HCM1
																	O76094					USP36	Q9P275
																	Q07955					NPM1	P06748
																	O95793					PHF2	O75151
																	Q9Y5B9					YWHAE	P62258
																	O75683					HJURP	Q8NCD3
																	Q9UH65					EMX1	Q04741
																	Q9H5J8					NIN	Q8N4C6
																	Q5VWG9					ETV4	P43268
																	Q12788					RIOX1	Q9H6W3
																	O14776					PDCD11	Q14690
																	Q8NDF8					GNL3	Q9BVP2
																	Q9NXF1					FOXM1	Q08050
																	P05549					HMGA2	P52926
																	Q9BVT8					NIFK	Q9BYG3
																	P11387					EN1	Q05925
																	P11388					H1FX	Q92522
																	Q02880					HIST1H1C	P16403
																	P04637					PTPN11	Q06124
																	Q9Y4K3					EWSR1	Q01844
																	Q13263					NCL	P19338
																	Q9BZY9					MKI67	P46013
																	Q15650
																	Q9BQE3
																	P26368
																	P0CG48
																	O75385
																	P07919
																	O60287
																	Q14694
																	Q9P275
																	Q8TED0
																	P55072
																	Q99986
																	Q8IV63
																	Q9GZL7
																	Q9UNX4
																	Q9H0M0
																	O00308
																	O14980
																	Q9H0D6
																	P67809
																	P16989
																	P62258
																	P27348
																	P25490
																	P37275
																	Q8NB50
																	P17026
																	Q96ME7
																	Q969S3
																	Q96K58
																	Q2TB10
																	Q9UGI0
